# The Alzheimer’s therapeutic Lecanemab induces an amyloid-clearing program in microglia

**DOI:** 10.1101/2025.07.24.666347

**Authors:** Albertini Giulia, Zielonka Magdalena, Cuypers Marie-Lynn, Snellinx An, Xu Ciana, Poovathingal Suresh, Wojno Marta, Davie Kristofer, van Lieshout Veerle, Craessaerts Katleen, Wolfs Leen, Pasciuto Emanuela, Jaspers Tom, Horré Katrien, Serneels Lutgarde, Fiers Mark, Dewilde Maarten, De Strooper Bart

## Abstract

Controversies over anti-amyloid immunotherapies underscore the need to elucidate their mechanisms of action. Here we demonstrate that Lecanemab, a leading anti-Aβ antibody, mediates amyloid clearance by triggering effector functions in the microglia. Using a human microglia xenograft model, we show that Lecanemab significantly reduces Aβ pathology and associated neuritic damage, while neither Fc-inactivated Lecanemab nor microglia deficiency elicit this effect despite intact plaque binding. Single-cell RNA sequencing and spatial transcriptomic analyses reveal that Lecanemab induces a focused transcriptional program that enhances phagocytosis, lysosomal degradation, metabolic reprogramming, interferon gamma genes, and antigen presentation. Finally, we identify SPP1/osteopontin as a major factor induced by Lecanemab treatment and demonstrate its role in promoting Aβ clearance. These findings highlight that effective amyloid removal depends on the engagement of microglia through Fc fragment, providing critical insights for optimizing anti-amyloid therapies in AD.
