## Supplementary material for "The Alzheimer’s therapeutic Lecanemab induces an amyloid-clearing program in microglia": Table 3

module	Li_overlap	Li_p.adj	Lawrence_overlap	Lawrence_p.adj
turquoise	8	1	3	1
yellow	0	1	0	1
blue	13	0.561468794224568	18	0.000337496082494632
brown	1	1	3	0.131042385652096
pink	12	9.31757381637204e-14	9	4.82095198372448e-11
magenta	0	1	0	1
green	4	0.0350636234958908	1	0.878543894363592
purple	0	1	0	1
greenyellow	6	8.74297244764881e-09	6	7.89244496642666e-10
red	0	1	2	0.131042385652096
cyan	0	1	0	1
tan	1	0.315384390951202	0	1
black	5	0.000337496082494632	1	0.56829458665741
salmon	0	1	0	1
