## Supplementary material for "The Alzheimer’s therapeutic Lecanemab induces an amyloid-clearing program in microglia": Table 4

	p_val	avg_log2FC	pct.1	pct.2	p_val_adj	X
FCGRT	2.81E-37	-0.136520248	0.904	0.925	3.64E-33	FCGRT
FCGR3A	3.50E-15	0.094481187	0.885	0.866	4.54E-11	FCGR3A
FCGR1B	2.08E-06	-0.055987331	0.492	0.517	0.0269538	FCGR1B
FCGR2A	0.199119324	0.011553436	0.336	0.327	1	FCGR2A
FCGR3B	0.348213549	0.002243763	0.019	0.017	1	FCGR3B
FCGR1A	0.82078183	-0.002422516	0.748	0.752	1	FCGR1A
